# Cytokinin acts as a systemic signal coordinating reproductive effort in Arabidopsis

**DOI:** 10.1101/2024.07.09.602718

**Authors:** Darya Volkava, Sona Valuchova Bukovcakova, Pavlina Mikulkova, Jana Pecinkova, Jan Skalak, Jan Hejatko, Karel Riha

## Abstract

The duration of the flowering phase is a key adaptive trait related to reproductive effort and plant longevity. In plants with indeterminate inflorescences, the number of flowers produced is determined by the activity of the inflorescence meristem. However, the integration of inflorescence meristem activity with the physiological and developmental status of a plant is not well understood. We combined quantitative imaging of the inflorescence meristem with the manipulation of cytokinin levels and distribution to investigate how meristem activity is regulated. Our data support the hypothesis that emerging fruits drain the acropetal flow of cytokinin away from the meristem inducing its proliferative arrest. We further show that the duration of flowering and cytokinin signaling in the inflorescence meristem is influenced by nitrate availability. Taken together, these data suggest that cytokinin functions as a systemic signal that integrates information about ongoing reproductive effort and plant nutrient status to control flower production.
