## Supplementary Table 6 for "Cytokinin acts as a systemic signal coordinating reproductive effort in Arabidopsis"

### Sheet: Datapoints_per_sample
Figure	Line	Sample	N_Datapoints		Figure	Line	Sample	N_Datapoints		Figure	Line	Sample	N_Datapoints		Figure	Line	Sample	N_Datapoints		Figure	Line	Sample	N_Datapoints
Figure_2	CLV3	1dab_01	198		Figure_3	TCS	PA_01	190		Figure_4	CLV3	2wab_Control_01	136		Figure_5	TCS	Control_01	172		Figure_6	TCS	0mM_01	189
Figure_2	CLV3	1dab_02	74		Figure_3	TCS	PA_02	183		Figure_4	CLV3	2wab_Control_02	167		Figure_5	TCS	Control_03	151		Figure_6	TCS	0mM_02	171
Figure_2	CLV3	1dab_03	278		Figure_3	TCS	PA_03	180		Figure_4	CLV3	2wab_Control_03	179		Figure_5	TCS	Control_04	167		Figure_6	TCS	0mM_03	199
Figure_2	CLV3	1dab_04	134		Figure_3	TCS	PA_04	171		Figure_4	CLV3	2wab_Control_04	89		Figure_5	TCS	Control_05	188		Figure_6	TCS	0mM_04	169
Figure_2	CLV3	1dab_05	180		Figure_3	TCS	PA_05	193		Figure_4	CLV3	2wab_Control_05	143		Figure_5	TCS	Control_06	150		Figure_6	TCS	0mM_05	149
Figure_2	CLV3	1wab_01	304		Figure_3	TCS	2hap_01	180		Figure_4	CLV3	2wab_Pruned_01	288		Figure_5	TCS	Treatment_300um_tZ_01	152		Figure_6	TCS	5mM_02	147
Figure_2	CLV3	1wab_02	118		Figure_3	TCS	2hap_02	172		Figure_4	CLV3	2wab_Pruned_02	213		Figure_5	TCS	Treatment_300um_tZ_02	193		Figure_6	TCS	5mM_03	138
Figure_2	CLV3	1wab_03	120		Figure_3	TCS	2hap_03	170		Figure_4	CLV3	2wab_Pruned_03	178		Figure_5	TCS	Treatment_300um_tZ_05	170		Figure_6	TCS	5mM_04	169
Figure_2	CLV3	1wab_04	112		Figure_3	TCS	2hap_04	176		Figure_4	CLV3	2wab_Pruned_04	103		Figure_5	TCS	Treatment_300um_tZ_06	160		Figure_6	TCS	5mM_05	161
Figure_2	CLV3	1wab_05	386		Figure_3	TCS	2hap_05	203		Figure_4	CLV3	2wab_Pruned_05	137		Figure_5	TCS	Treatment_300um_tZ_07	183		Figure_6	TCS	5mM_06	169
Figure_2	CLV3	2wab_01	136		Figure_3	TCS	4hap_01	174		Figure_4	DR5	2wab_Control_01	148							Figure_6	TCS	10mM_02	140
Figure_2	CLV3	2wab_02	167		Figure_3	TCS	4hap_02	185		Figure_4	DR5	2wab_Control_02	147							Figure_6	TCS	10mM_04	175
Figure_2	CLV3	2wab_03	179		Figure_3	TCS	4hap_03	193		Figure_4	DR5	2wab_Control_03	164							Figure_6	TCS	10mM_05	170
Figure_2	CLV3	2wab_04	89		Figure_3	TCS	4hap_04	181		Figure_4	DR5	2wab_Control_04	172							Figure_6	TCS	10mM_07	136
Figure_2	CLV3	2wab_05	146		Figure_3	TCS	4hap_05	172		Figure_4	DR5	2wab_Control_05	173							Figure_6	TCS	10mM_08	187
Figure_2	CLV3	PA_01	45		Figure_3	TCS	6hap_01	145		Figure_4	DR5	2wab_Pruned_01	134
Figure_2	CLV3	PA_02	29		Figure_3	TCS	6hap_02	150		Figure_4	DR5	2wab_Pruned_02	174
Figure_2	CLV3	PA_03	40		Figure_3	TCS	6hap_03	195		Figure_4	DR5	2wab_Pruned_03	143
Figure_2	CLV3	PA_04	46		Figure_3	TCS	6hap_04	204		Figure_4	DR5	2wab_Pruned_04	135
Figure_2	CLV3	PA_07	55		Figure_3	TCS	6hap_05	163		Figure_4	DR5	2wab_Pruned_05	141
Figure_2	CLV3	3dap_01	47							Figure_4	TCS	2wab_Control_01	161
Figure_2	CLV3	3dap_02	99							Figure_4	TCS	2wab_Control_03	168
Figure_2	CLV3	3dap_03	156							Figure_4	TCS	2wab_Control_04	170
Figure_2	CLV3	3dap_04	58							Figure_4	TCS	2wab_Control_05	187
Figure_2	CLV3	3dap_05	184							Figure_4	TCS	2wab_Control_06	197
Figure_2	WUS	1dab_01	155							Figure_4	TCS	2wab_Pruned_01	144
Figure_2	WUS	1dab_02	133							Figure_4	TCS	2wab_Pruned_02	181
Figure_2	WUS	1dab_03	133							Figure_4	TCS	2wab_Pruned_03	139
Figure_2	WUS	1dab_04	124							Figure_4	TCS	2wab_Pruned_04	152
Figure_2	WUS	1dab_05	138							Figure_4	TCS	2wab_Pruned_05	135
Figure_2	WUS	1wab_01	126
Figure_2	WUS	1wab_02	129
Figure_2	WUS	1wab_03	125
Figure_2	WUS	1wab_04	208
Figure_2	WUS	1wab_05	127
Figure_2	WUS	2wab_01	173
Figure_2	WUS	2wab_02	168
Figure_2	WUS	2wab_03	157
Figure_2	WUS	2wab_04	174
Figure_2	WUS	2wab_05	173
Figure_2	WUS	PA_02	191
Figure_2	WUS	PA_03	160
Figure_2	WUS	PA_04	177
Figure_2	WUS	PA_05	155
Figure_2	WUS	PA_06	164
Figure_2	WUS	3dap_01	122
Figure_2	WUS	3dap_02	171
Figure_2	WUS	3dap_03	135
Figure_2	WUS	3dap_04	164
Figure_2	WUS	3dap_05	159
Figure_2	DR5	1dab_01	155
Figure_2	DR5	1dab_02	133
Figure_2	DR5	1dab_03	133
Figure_2	DR5	1dab_04	124
Figure_2	DR5	1dab_05	138
Figure_2	DR5	1wab_01	126
Figure_2	DR5	1wab_02	129
Figure_2	DR5	1wab_03	125
Figure_2	DR5	1wab_04	208
Figure_2	DR5	1wab_05	127
Figure_2	DR5	2wab_01	173
Figure_2	DR5	2wab_02	168
Figure_2	DR5	2wab_03	157
Figure_2	DR5	2wab_04	174
Figure_2	DR5	2wab_05	173
Figure_2	DR5	PA_02	191
Figure_2	DR5	PA_03	160
Figure_2	DR5	PA_04	177
Figure_2	DR5	PA_05	155
Figure_2	DR5	PA_06	164
Figure_2	DR5	3dap_01	122
Figure_2	DR5	3dap_02	171
Figure_2	DR5	3dap_03	135
Figure_2	DR5	3dap_04	164
Figure_2	DR5	3dap_05	159
Figure_2	TCS	1dab_01	145
Figure_2	TCS	1dab_02	145
Figure_2	TCS	1dab_03	157
Figure_2	TCS	1dab_04	159
Figure_2	TCS	1dab_05	165
Figure_2	TCS	1wab_01	144
Figure_2	TCS	1wab_02	153
Figure_2	TCS	1wab_03	141
Figure_2	TCS	1wab_04	143
Figure_2	TCS	1wab_05	140
Figure_2	TCS	2wab_01	161
Figure_2	TCS	2wab_03	168
Figure_2	TCS	2wab_04	170
Figure_2	TCS	2wab_05	187
Figure_2	TCS	2wab_06	197
Figure_2	TCS	PA_01	175
Figure_2	TCS	PA_02	155
Figure_2	TCS	PA_03	187
Figure_2	TCS	PA_04	168
Figure_2	TCS	PA_05	195
Figure_2	TCS	3dap_01	159
Figure_2	TCS	3dap_02	176
Figure_2	TCS	3dap_03	147
Figure_2	TCS	3dap_04	184
Figure_2	TCS	3dap_05	135

### Sheet: Datapoints_per_category
Figure	Line	Category	N_Datapoints
Figure_2	CLV3	1dab	864
Figure_2	CLV3	1wab	1040
Figure_2	CLV3	2wab	717
Figure_2	CLV3	PA	215
Figure_2	CLV3	3dap	544
Figure_2	WUS	1dab	683
Figure_2	WUS	1wab	715
Figure_2	WUS	2wab	845
Figure_2	WUS	PA	847
Figure_2	WUS	3dap	751
Figure_2	DR5	1dab	735
Figure_2	DR5	1wab	806
Figure_2	DR5	2wab	804
Figure_2	DR5	PA	880
Figure_2	DR5	3dap	791
Figure_2	TCS	1dab	771
Figure_2	TCS	1wab	721
Figure_2	TCS	2wab	883
Figure_2	TCS	PA	880
Figure_2	TCS	3dap	801
Figure_3	TCS	PA	917
Figure_3	TCS	2hap	901
Figure_3	TCS	4hap	905
Figure_3	TCS	6hap	857
Figure_4	CLV3	2wab_Control	714
Figure_4	CLV3	2wab_Pruned	919
Figure_4	DR5	2wab_Control	804
Figure_4	DR5	2wab_Pruned	727
Figure_4	TCS	2wab_Control	883
Figure_4	TCS	2wab_Pruned	751
Figure_5	TCS	Control_DMSO	828
Figure_5	TCS	Treatment_300um_tZ	858
Figure_6	TCS	0mM	877
Figure_6	TCS	5mM	784
Figure_6	TCS	10mM	808
